# Computationally Designed RNA Aptamers Enable Selective Detection of FUS Pathology in ALS

**DOI:** 10.1101/2025.04.30.651570

**Authors:** Elsa Zacco, Martina Gilodi, Abigail Dos Santos, Alexandros Armaos, Rachel James, Francesco Di Palma, Fergal M. Waldron, Marco Scotto, Jakob Rupert, Vlad Korobeynikov, Neil A. Shneider, Mathew H. Horrocks, Jenna M. Gregory, Gian Gaetano Tartaglia

## Abstract

FUS is an RNA/DNA-binding protein whose mislocalization and aggregation are defining pathological features of amyotrophic lateral sclerosis (ALS) and frontotemporal lobar degeneration (FTLD). Detecting pathological FUS assemblies remains challenging, as antibody-based approaches are frequently limited by epitope masking, conformational heterogeneity, and cross-reactivity with physiological FUS pools.

Here we apply rationally designed RNA aptamers to selectively recognize FUS across soluble and aggregated states. The aptamers bind solvent-exposed RNA-binding regions of FUS with low-nanomolar affinity and adopt stable hairpin conformations that support high specificity. In cultured cells expressing the ALS-associated p.P525L FUS mutation, the aptamers detect cytoplasmic and nuclear FUS assemblies that are frequently missed by commercial antibodies and show reduced recognition of FUS-containing protein complexes.

Using super-resolution imaging, the aptamers enable visualization of early FUS aggregation intermediates that are inaccessible to conventional amyloid dyes. In post-mortem brain tissue from individuals with FUS-ALS, aptamer staining selectively labels pathological FUS while sparing normal nuclear FUS, revealing prominent nuclear and nucleolar pathology that is poorly resolved by antibody-based methods.

Together, these findings establish RNA aptamers as sensitive and selective probes for pathological FUS and uncover previously underappreciated features of FUS aggregation in ALS. This work highlights the value of nucleic-acid–based recognition tools for interrogating protein misfolding and neurodegenerative disease pathology.
