## Supplementary Table 1 for "Computationally Designed RNA Aptamers Enable Selective Detection of FUS Pathology in ALS"

### Sheet: Sheet1
FUSAPT-1				FUSAPT-2
Comparison	p-value (adjusted)	ns/*/**/***		Comparison	p-value (adjusted)	ns/*/**/***
0 vs 2.5 hours	0.926578	ns		0 vs 2.5 hours	0.770869	ns
0 vs 5 hours	0.0352173	*		0 vs 5 hours	0.655427	ns
0 vs 10 hours	0.00270761	**		0 vs 10 hours	0.00888467	**
0 vs 24 hours	1.17875e-07	***		0 vs 24 hours	3.37896e-07	***
2.5 vs 5 hours	0.0317077	*		2.5 vs 5 hours	0.808053	ns
2.5 vs 10 hours	0.00244767	**		2.5 vs 10 hours	0.0194739	*
2.5 vs 24 hours	1.38178e-07	***		2.5 vs 24 hours	1.47319e-06	***
5 vs 10 hours	0.347501	ns		5 vs 10 hours	0.0324157	*
5 vs 24 hours	0.00234147	**		5 vs 24 hours	3.46682e-06	***
10 vs 24 hours	0.0289204	*		10 vs 24 hours	0.0183583	*
Lengths of aggregates
FUSAPT-1				FUSAPT-2
Comparison	p-value (adjusted)	ns/*/**/***		Comparison	p-value (adjusted)	ns/*/**/***
0 vs 2.5 hours	0.696732	ns		0 vs 2.5 hours	0.138102	ns
0 vs 5 hours	0.737562	ns		0 vs 5 hours	0.972911	ns
0 vs 10 hours	0.00142233	**		0 vs 10 hours	0.00467536	**
0 vs 24 hours	0.00128523	**		0 vs 24 hours	0.0022323	**
2.5 vs 5 hours	0.514591	ns		2.5 vs 5 hours	0.147291	ns
2.5 vs 10 hours	0.00043649	***		2.5 vs 10 hours	0.182041	ns
2.5 vs 24 hours	0.00501146	**		2.5 vs 24 hours	3.34819e-06	***
5 vs 10 hours	0.00304758	**		5 vs 10 hours	0.00501771	**
5 vs 24 hours	0.000581498	***		5 vs 24 hours	0.00189063	**
10 vs 24 hours	7.33678e-11	***		10 vs 24 hours	2.32714e-09	***
ProteoStat
Comparison	p-value (adjusted)	ns/*/**/***
0 vs 2.5 hours	8.38919e-06	***
0 vs 5 hours	0.0240181	*
0 vs 10 hours	0.000239845	***
0 vs 24 hours	0.168548	ns
2.5 vs 5 hours	0.0196622	*
2.5 vs 10 hours	2.6199e-17	***
2.5 vs 24 hours	2.00892e-09	***
5 vs 10 hours	1.3802e-09	***
5 vs 24 hours	0.000267104	***
10 vs 24 hours	0.0159694	*
